# A general role for GGA adaptors in the modulation of AP-1-dependent trafficking

**DOI:** 10.64898/2026.03.25.714221

**Authors:** Alexander Stockhammer, Antonia Klemt, Aline Daberkow, Jelena Mijatovic, Laila S. Benz, Christian Freund, Benno Kuropka, Francesca Bottanelli

**Affiliations:** Institute of Chemistry and Biochemistry, Department of Membrane Trafficking, Freie Universität Berlin, Thielallee 63, 14195 Berlin, Germany; Osnabrück University, Department of Biology/Chemistry, Biochemistry section, Barbarastrasse 13, 49076 Osnabrück, Germany; Institute of Chemistry and Biochemistry, Department of Protein Biochemistry, Freie Universität Berlin, Thielallee 63, 14195 Berlin, Germany

## Abstract

The Golgi-localized, γ-ear containing, ADP-ribosylation factor binding proteins (GGAs) are a family of adaptor proteins that regulate transport of specific cargo receptors from the Golgi to endosomes. For many years it was assumed that GGAs transport cargo via interaction with the adaptor complex AP-1. However, recent findings suggest that GGA and AP-1 may have opposing roles, with GGAs facilitating forward transport between Golgi and endosomes, and AP-1 mediating the opposite trafficking step. To shed light on the functional connection of GGAs with AP-1, we combined CRISPR-Cas9 gene editing with live-cell imaging and TurboID-based proximity labelling. We find that GGAs localize not only to the Golgi apparatus but also, to a greater extent, to peripheral ARF1-positive compartments responsible for secretory trafficking and endocytic recycling. At both, the Golgi and peripheral sites, we observe distinct sorting domains containing either AP-1 or GGAs alone, as well as domains in which both adaptors are present. Interestingly, GGAs can recruit clathrin lattices independently of AP-1. Proximome mapping shows that AP-1 specific cargoes only localize to AP-1 domains in the absence of GGAs. These findings point to a regulatory role of GGAs in AP-1 transport. We speculate that GGAs prevent binding of AP-1 to its cargo clients to avoid premature retrieval and to modulate bi-directional trafficking between the Golgi and endosomes.
