## Supplementary Tables for "A general role for GGA adaptors in the modulation of AP-1-dependent trafficking"

### Sheet: Supplementary Table 1
Supplementary Table 1: AP-1-specific proteins identified in proximome mapping experiments. Proteins that were found significantly enriched (P<0.05 and log2 fold change >1) in the AP-1 proximome compared to the proximome of diffferent GGAs in TurboID proximome mapping experiments. It is indicated in which comparisons the proteins were identified.
Protein name	Gene name	Identified versus
		GGA1	GGA2	GGA3
AP2-associated protein kinase 1	AAK1	+	+	+
Multidrug resistance-associated protein 5	ABCC5	+	+	+
Disintegrin and metalloproteinase domain-containing protein 9	ADAM9	+	+	+
Aftiphilin	AFTPH		+
Arf-GAP domain and FG repeat-containing protein 1	AGFG1		+	+
Arf-GAP domain and FG repeat-containing protein 2	AGFG2	+	+	+
Mineralization regulator ANKH	ANKH	+	+	+
AP-1 complex subunit beta-1	AP1B1	+	+	+
AP-1 complex subunit gamma-1	AP1G1	+	+	+
AP-1 complex subunit mu-1	AP1M1	+	+	+
AP-2 complex subunit beta	AP2B1	+	+	+
AP-3 complex subunit sigma-1	AP3S1	+	+	+
AP-4 complex subunit beta-1	AP4B1	+	+	+
Arf-GAP with Rho-GAP domain, ANK repeat and PH domain-containing protein 1	ARAP1	+	+	+
ADP-ribosylation factor 1	ARF1	+	+	+
ADP-ribosylation factor GTPase-activating protein 1	ARFGAP1	+	+	+
ADP-ribosylation factor GTPase-activating protein 2	ARFGAP2	+	+	+
ADP-ribosylation factor GTPase-activating protein 3	ARFGAP3	+	+	+
Brefeldin A-inhibited guanine nucleotide-exchange protein 1	ARFGEF1	+	+	+
Brefeldin A-inhibited guanine nucleotide-exchange protein 2	ARFGEF2	+	+	+
Arfaptin-1	ARFIP1	+	+	+
Arfaptin-2	ARFIP2	+	+	+
ADP-ribosylation factor-like protein 15	ARL15	+	+	+
Phospholipid-transporting ATPase	ATP11C	+	+	+
Probable cation-transporting ATPase 13A3	ATP13A3	+	+	+
V-type proton ATPase subunit d 1	ATP6V0D1	+	+	+
V-type proton ATPase subunit d 2	ATP6V0D2	+	+	+
V-type proton ATPase catalytic subunit A	ATP6V1A		+	+
Copper-transporting ATPase 1	ATP7A	+	+	+
Probable phospholipid-transporting ATPase IIA	ATP9A	+	+	+
Calmodulin-regulated spectrin-associated protein 1	CAMSAP1	+	+	+
Calpastatin	CAST	+	+	+
Coiled-coil domain-containing protein 102A	CCDC102A	+	+	+
CD2-associated protein	CD2AP	+	+	+
CLIP-associating protein 2	CLASP2		+	+
Chloride transport protein 6	CLCN6	+	+	+
H(+)/Cl(-) exchange transporter 7	CLCN7	+	+	+
Clathrin interactor 1	CLINT1		+	+
Clathrin heavy chain;Clathrin heavy chain 1	CLTC	+	+	+
Conserved oligomeric Golgi complex subunit 1	COG1		+	+
Carboxypeptidase D	CPD	+	+	+
Coxsackievirus and adenovirus receptor	CXADR	+	+	+
Disabled homolog 2	DAB2	+	+	+
Drebrin-like protein	DBNL		+	+
DENN domain-containing protein 1A	DENND1A	+	+	+
DENN domain-containing protein 4C	DENND4C	+	+	+
Protein DENND6A	DENND6A	+	+	+
Endothelin-converting enzyme 1	ECE1	+	+	+
Epidermal growth factor receptor	EGFR	+	+	+
EH domain-binding protein 1	EHBP1	+	+	+
EH domain-binding protein 1-like protein 1	EHBP1L1	+	+	+
EH domain-containing protein 1	EHD1	+	+	+
Epidermal growth factor receptor substrate 15	EPS15	+	+	+
Epidermal growth factor receptor substrate 15-like 1	EPS15L1	+	+	+
WASH complex subunit FAM21A	FAM21A	+	+	+
WASH complex subunit FAM21C	FAM21C	+	+	+
Protein FAM91A1	FAM91A1	+	+	+
Fermitin family homolog 2	FERMT2	+	+	+
Cyclin-G-associated kinase	GAK	+	+	+
GTPase-activating protein and VPS9 domain-containing protein 1	GAPVD1	+	+	+
Golgin subfamily A member 2	GOLGA2	+	+	+
Golgin subfamily A member 4	GOLGA4	+	+	+
Golgi phosphoprotein 3	GOLPH3	+	+	+
Golgi reassembly-stacking protein 2	GORASP2	+	+	+
Golgi SNAP receptor complex member 1	GOSR1	+	+	+
GRIP1-associated protein 1	GRIPAP1	+	+	+
HEAT repeat-containing protein 5A	HEATR5A	+	+	+
HEAT repeat-containing protein 5B	HEATR5B	+	+	+
	HLA-A	+	+	+
Cation-independent mannose-6-phosphate receptor	IGF2R	+	+	+
Phosphatidylinositol 3,4,5-trisphosphate 5-phosphatase 2	INPPL1	+	+	+
Integrin alpha-6	ITGA6	+	+	+
Integrin beta	ITGB1	+	+	+
Integrin beta-5	ITGB5	+	+	+
Intersectin-1	ITSN1	+	+	+
Intersectin-2	ITSN2	+	+	+
Dyslexia-associated protein KIAA0319-like protein	KIAA0319L	+	+	+
LisH domain and HEAT repeat-containing protein KIAA1468	KIAA1468	+	+	+
Kinase D-interacting substrate of 220 kDa	KIDINS220	+	+	+
Kinesin-like protein KIF11	KIF11	+	+	+
Kinesin-like protein KIF13A	KIF13A	+	+	+
Kinesin-1 heavy chain	KIF5B		+	+
Kin of IRRE-like protein 1	KIRREL	+	+	+
Ragulator complex protein LAMTOR1	LAMTOR1	+	+	+
Ragulator complex protein LAMTOR2	LAMTOR2	+	+	+
Ragulator complex protein LAMTOR3	LAMTOR3	+	+	+
Ragulator complex protein LAMTOR4;Ragulator complex protein LAMTOR4, N-terminally processed	LAMTOR4	+	+	+
Ragulator complex protein LAMTOR5	LAMTOR5	+	+	+
Low-density lipoprotein receptor	LDLR	+	+	+
Lipopolysaccharide-responsive and beige-like anchor protein	LRBA	+	+	+
Low-density lipoprotein receptor-related protein 1	LRP1	+	+	+
Low-density lipoprotein receptor-related protein 8	LRP8	+	+	+
LysM and putative peptidoglycan-binding domain-containing protein 3	LYSMD3	+	+	+
MAP kinase-activating death domain protein	MADD	+	+	+
MARVEL domain-containing protein 2	MARVELD2	+	+	+
Cell surface glycoprotein MUC18	MCAM	+	+	+
C-type mannose receptor 2	MRC2	+	+	+
Myoferlin	MYOF	+	+	+
Inositol polyphosphate 5-phosphatase OCRL-1	OCRL	+	+	+
Protocadherin-7	PCDH7	+	+	+
Pyridoxal-dependent decarboxylase domain-containing protein 1	PDXDC1	+	+	+
Phosphatidylinositol 4-kinase type 2-beta	PI4K2B	+	+	+
Phosphatidylinositol 4-phosphate 3-kinase C2 domain-containing subunit alpha	PIK3C2A	+	+	+
1-phosphatidylinositol 3-phosphate 5-kinase	PIKFYVE		+	+
Serine/threonine-protein kinase N1	PKN1	+	+	+
Phospholipase D1	PLD1	+	+	+
Podocalyxin	PODXL	+	+	+
Podocalyxin-like protein 2	PODXL2	+		+
Serine/threonine-protein kinase D2	PRKD2	+	+	+
Serine/threonine-protein kinase D3	PRKD3	+	+	+
Rab11 family-interacting protein 1	RAB11FIP1	+	+	+
Rab11 family-interacting protein 5	RAB11FIP5	+	+	+
Rab3 GTPase-activating protein catalytic subunit	RAB3GAP1	+	+	+
Guanine nucleotide exchange factor for Rab-3A	RAB3IL1	+	+	+
Rab GTPase-activating protein 1	RABGAP1	+	+	+
Ral GTPase-activating protein subunit alpha-1	RALGAPA1	+	+	+
Ral GTPase-activating protein subunit beta	RALGAPB	+	+	+
RELT-like protein 1	RELL1	+	+	+
RalBP1-associated Eps domain-containing protein 1	REPS1	+	+	+
Raftlin	RFTN1	+
RING finger protein 121	RNF121	+	+	+
Roundabout homolog 1	ROBO1	+	+	+
Roundabout homolog 2	ROBO2	+	+	+
Tyrosine-protein kinase transmembrane receptor ROR1	ROR1	+	+	+
RUN and FYVE domain-containing protein 1	RUFY1	+	+	+
Secretory carrier-associated membrane protein 1	SCAMP1	+	+	+
Secretory carrier-associated membrane protein 3	SCAMP3	+	+	+
Sec1 family domain-containing protein 1	SCFD1	+	+	+
N-terminal kinase-like protein	SCYL1	+	+	+
SCY1-like protein 2	SCYL2	+	+	+
Protein transport protein Sec16A	SEC16A	+		+
Vesicle-trafficking protein SEC22b	SEC22B	+	+	+
Protein transport protein Sec23B	SEC23B	+	+	+
SEC23-interacting protein	SEC23IP		+	+
SH3 domain-binding protein 4	SH3BP4		+	+
Endophilin-A2	SH3GL1	+	+	+
Solute carrier family 12 member 4	SLC12A4	+	+	+
Solute carrier family 12 member 6	SLC12A6	+	+	+
Solute carrier family 12 member 7	SLC12A7	+	+	+
Sodium-dependent phosphate transporter 2	SLC20A2	+	+	+
Zinc transporter 1	SLC30A1	+	+	+
Sodium-coupled neutral amino acid transporter 1	SLC38A1	+	+	+
Zinc transporter ZIP14	SLC39A14	+	+	+
4F2 cell-surface antigen heavy chain	SLC3A2	+	+	+
Anion exchange protein	SLC4A7	+	+	+
Anion exchange protein	SLC4A7	+	+	+
Sodium bicarbonate cotransporter 3	SLC4A7	+	+	+
High affinity cationic amino acid transporter 1	SLC7A1	+	+	+
Solute carrier organic anion transporter family member 4A1	SLCO4A1	+	+	+
STE20-like serine/threonine-protein kinase	SLK	+	+	+
Stromal membrane-associated protein 1	SMAP1	+	+	+
Stromal membrane-associated protein 2	SMAP2	+	+	+
Synaptosomal-associated protein 23	SNAP23	+	+	+
Synaptosomal-associated protein 29	SNAP29	+	+	+
Synaptosomal-associated protein 47	SNAP47	+	+	+
Sorting nexin-1	SNX1	+	+	+
Sorting nexin-3	SNX3	+	+	+
Sorting nexin-6	SNX6	+	+	+
Sorting nexin-9	SNX9	+	+	+
Spartin	SPG20		+	+
Metalloreductase STEAP3	STEAP3	+	+	+
Stromal interaction molecule 1	STIM1		+	+
Syntaxin-10	STX10	+	+	+
Syntaxin-12	STX12	+	+	+
Syntaxin-6	STX6	+	+	+
Syntaxin-7	STX7	+	+	+
Syntaxin-8	STX8	+	+	+
Synapse-associated protein 1	SYAP1	+	+	+
Synaptojanin-2	SYNJ2	+	+	+
TBC1 domain family member 2A	TBC1D2	+	+	+
TBC1 domain family member 23	TBC1D23	+	+	+
TBC1 domain family member 5	TBC1D5	+	+	+
Transferrin receptor protein 1	TFRC	+	+	+
Tumor necrosis factor receptor superfamily member 10A	TNFRSF10A	+	+	+
Tensin-3	TNS3			+
Thyroid receptor-interacting protein 11	TRIP11	+	+	+
Thyroid receptor-interacting protein 6	TRIP6	+	+	+
Transient receptor potential cation channel subfamily M member 7	TRPM7		+	+
Dual specificity protein kinase TTK	TTK	+	+	+
Ubiquitin-associated protein 1	UBAP1	+	+	+
UHRF1-binding protein 1	UHRF1BP1	+	+	+
Ubiquitin carboxyl-terminal hydrolase 33	USP33	+	+	+
Vesicle-associated membrane protein 2	VAMP2;	+	+	+
	VAMP3
Vesicle-associated membrane protein 7	VAMP7	+	+	+
Vesicle-associated membrane protein 8	VAMP8	+	+	+
Spermatogenesis-defective protein 39 homolog	VIPAS39	+	+	+
Very low-density lipoprotein receptor	VLDLR	+	+	+
Vacuolar protein sorting-associated protein 33B	VPS33B	+	+	+
Vacuolar protein sorting-associated protein 45	VPS45	+	+	+
Vesicle transport through interaction with t-SNAREs homolog 1B	VTI1B	+	+	+
WD repeat-containing protein 7	WDR7	+	+	+
Xenotropic and polytropic retrovirus receptor 1	XPR1	+	+	+
Synaptobrevin homolog YKT6	YKT6	+	+	+
Zinc finger FYVE domain-containing protein 16	ZFYVE16		+	+

### Sheet: Supplementary Table 2
Supplementary Table 2: Proteins detected enriched in GGA and AP-1 proximomes. List of proteins that were found significantly enriched (P<0.05 and log2 fold change >2) for AP-1 and GGAs compared to HeLa WT control cells. Proteins are sorted by decreasing log2 fold change difference between AP-1/GGA (average from all three GGAs)and AP-1/WT.
Protein name	Gene name
Clathrin interactor 1	CLINT1
Arf-GAP domain and FG repeat-containing protein 1	AGFG1
Cation-independent mannose-6-phosphate receptor	IGF2R
Aftiphilin	AFTPH
ADP-ribosylation factor-binding protein GGA2	GGA2
ADP-ribosylation factor-binding protein GGA1	GGA1
Synergin gamma	SYNRG
Uncharacterized protein KIAA1671	KIAA1671
Rab GTPase-binding effector protein 1	RABEP1
Disabled homolog 2	DAB2
ADP-ribosylation factor-binding protein GGA3	GGA3
Rab5 GDP/GTP exchange factor	RABGEF1
AMSH-like protease	STAMBPL1
Phosphatidylinositol 4-phosphate 3-kinase C2 domain-containing subunit alpha	PIK3C2A
Phosphatidylinositol-binding clathrin assembly protein	PICALM
Protein transport protein Sec16A	SEC16A
Golgin subfamily A member 4	GOLGA4
ADP-ribosylation factor GTPase-activating protein 1	ARFGAP1
Synaptojanin-2	SYNJ2
Epidermal growth factor receptor substrate 15-like 1	EPS15L1
Thyroid receptor-interacting protein 6	TRIP6
Zinc finger FYVE domain-containing protein 16	ZFYVE16
Spartin	SPG20
Stromal membrane-associated protein 2	SMAP2
Tensin-3	TNS3
Intersectin-1	ITSN1
Vacuolar protein sorting-associated protein 37A	VPS37A
Stromal membrane-associated protein 1	SMAP1
SH3 domain-binding protein 4	SH3BP4
Epidermal growth factor receptor substrate 15	EPS15

### Sheet: Supplementary Table 3
Supplementary Table 3: GGA-specific proteins identified in proximome mapping experiments. Proteins that were found significantly enriched (P<0.05 and log2 fold change >1) in the GGA proximomes compared to the proximome of AP-1 in TurboID proximome mapping experiments. It is indicated in which comparisons the proteins were identified.
Protein name	Gene name	Identified versus
		GGA1	GGA2	GGA3
Small acidic protein	SMAP	+
Coiled-coil domain-containing protein 91	CCDC91	+		+
ADP-ribosylation factor-binding protein GGA3	GGA3	+
Chromosome-associated kinesin KIF4A;	KIF4A;KIF4B	+
Chromosome-associated kinesin KIF4B
Rab GTPase-binding effector protein 1	RABEP1	+	+	+
Rab5 GDP/GTP exchange factor	RABGEF1	+
AMSH-like protease	STAMBPL1	+
General vesicular transport factor p115	USO1	+

### Sheet: Supplementary Table 4
Supplementary Table 4: List of guide RNA sequences and used vectors
Targeted locus	Guide RNA sequence	Vector
	(PAM side underlined)
KI guides:
AP1M1 (+ strand) (Gene ID 8907)	5´-CAGCCAACACCCCGGCCTCGGGG-3’	pX459
CLTA (+ strand) (Gene ID 1211)	5’- ATGGCTGAGCTGGATCCGTTCGG-3’	pX330
ARF1 (+ strand) (Gene ID 375)	5’- CCACATGAGAGTAAAGCAGAGGG-3’	pX330
GGA1 (+ strand) (Gene ID 26088)	5’- TCACTGTCCAGCCTGGAGGGAGG-3’	pX330
GGA2 (+ strand) (Gene ID 23062)	5’- CAGCCTAACTTTTCACAAGATGG-3’	pX330
GGA3 (- strand) (Gene ID 23163)	5’- GGAGATCACAGCGTCCTCTGGGG-3’	pX330

### Sheet: Supplementary Table 5
Supplementary Table 5: CRISPR cell lines and selection
Cell line	Base cell line	Plasmids used	Selection
HeLa ARF1EN-Halo-PolyA-G418R/ GGA1EN-eGFP-PuroR	HeLa ARF1EN-Halo-PolyA-G418R (Wong-Dilworth et al., JCB, 2023)	GGA1EN-GFP-PolyA-PuroR HR plasmid,GGA1 guide	Puromycin
HeLa ARF1EN-Halo-PolyA-G418R/ GGA2EN-eGFP-PuroR	HeLa ARF1EN-Halo-PolyA-G418R	GGA2EN-GFP-PolyA-PuroR HR plasmid,GGA2 guide	Puromycin
HeLa ARF1EN-Halo-PolyA-G418R/ GGA3EN-eGFP-PuroR	HeLa ARF1EN-Halo-PolyA-G418R	GGA3EN-GFP-PolyA-PuroR HR plasmid,GGA3 guide	Puromycin
HeLa GGA2EN-eGFP-PuroR	HeLa WT	GGA2EN-GFP-PolyA-PuroR HR plasmid,GGA2 guide	Puromycin
HeLa GGA3EN-eGFP-PuroR	HeLa WT	GGA3EN-GFP-PolyA-PuroR HR plasmid,GGA3 guide	Puromycin
HeLa GGA1EN-Halo-PolyA-G418R/ GGA2EN-eGFP-PuroR	HeLa GGA2EN-eGFP-PuroR	GGA1EN-Halo-ALFA-PolyA-G418R HR plasmid,GGA1 guide	G418
HeLa GGA1EN-Halo-PolyA-G418R/ GGA3EN-eGFP-PuroR	HeLa GGA3EN-eGFP-PuroR	GGA1EN-Halo-ALFA-PolyA-G418R HR plasmid,GGA1 guide	G418
HeLa GGA3EN-Halo-PolyA-G418R/ GGA2EN-eGFP-PuroR	HeLa GGA2EN-eGFP-PuroR	GGA3EN-Halo-ALFA-PolyA-G418R HR plasmid,GGA3 guide	G418
HeLa ARF1EN-eGFP/AP1µAEN-SNAP-V5-PolyA-PuroR/GGA1EN-Halo-PolyA-G418R	HeLa ARF1EN-eGFP/AP1µAEN-SNAP-V5-PolyA-PuroR (Stockhammer et al., NCB, 2024)	GGA1EN-Halo-ALFA-PolyA-G418R HR plasmid,GGA1 guide	G418
HeLa ARF1EN-eGFP/AP1µAEN-SNAP-V5-PolyA-PuroR/GGA2EN-Halo-PolyA-G418R	HeLa ARF1EN-eGFP/AP1µAEN-SNAP-V5-PolyA-PuroR (Stockhammer et al., NCB, 2024)	GGA2EN-Halo-ALFA-PolyA-G418R HR plasmid,GGA2 guide	G418
HeLa ARF1EN-eGFP/AP1µAEN-SNAP-V5-PolyA-PuroR/GGA3EN-Halo-PolyA-G418R	HeLa ARF1EN-eGFP/AP1µAEN-SNAP-V5-PolyA-PuroR (Stockhammer et al., NCB, 2024)	GGA3EN-Halo-ALFA-PolyA-G418R HR plasmid,GGA3 guide	G418
HeLa GGA2EN-mStayGold-HygromycinR	HeLa WT	GGA2EN-mStayGold-PolyA-HygromycinR HR plasmid,GGA2 guide	Hygromycin
HeLa GGA2EN-mStayGold-HygromycinR/ AP1µAEN-SNAP-PolyA-PuroR	HeLa GGA2EN-mStayGold-HygromycinR	AP1µAEN-SNAP-V5-PolyA-PuroR HR plasmid, AP1M1 guide	Puromycin
HeLa GGA2EN-mStayGold-HygromycinR/ AP1µAEN-Halo-ALFA-PolyA-G418R	HeLa GGA2EN-mStayGold-HygromycinR	AP1µAEN-Halo-ALFA-PolyA-G418R HR plasmid, AP1M1 guide	G418
HeLa GGA2EN-mStayGold-HygromycinR/ AP1µAEN-SNAP-PolyA-PuroR /Halo-CLCaEN	HeLa GGA2EN-mStayGold-HygromycinR/ AP1µAEN-SNAP-PolyA-PuroR	loxP-G418R-loxP-Halo-CLCa HR plasmid, CLCa guide	G418
HeLa GGA1EN-TurboID-V5-PolyA-G418R	HeLa WT	GGA1EN-TurboID-V5-PolyA-G418R HR plasmid,GGA1 guide	G418
HeLa GGA2EN-TurboID-V5-PolyA-G418R	HeLa WT	GGA2EN-TurboID-V5-PolyA-G418R HR plasmid,GGA2 guide	G418
HeLa GGA3EN-TurboID-V5-PolyA-G418R	HeLa WT	GGA3EN-TurboID-V5-PolyA-G418R HR plasmid,GGA3 guide	G418
